# Cell tip growth underlies injury response of marine macroalgae

**DOI:** 10.1101/2021.08.28.458046

**Authors:** Maki Shirae-Kurabayashi, Tomoya Edzuka, Masahiro Suzuki, Gohta Goshima

## Abstract

Regeneration is a widely observed phenomenon by which the integrity of an organism is recovered after damage. So far, studies on the molecular and cellular mechanisms of regeneration have been limited to a handful of model multicellular organisms. Here, we systematically surveyed the regeneration ability of marine macroalgae (Rhodophyta, Phaeophyceae, Chlorophyta) after thallus severing and applied live cell microscopy on them to uncover the cellular response to the damage. We observed three types of responses – budding, rhizoid formation and/or sporulation – in 25 species among 66 examined, demonstrating the high potential of regeneration of macroalgae. In contrast, callus formation, which often accompanies plant regeneration, was never observed. We monitored the cellular and nuclear dynamics during cell repair or rhizoid formation of four phylogenetically diverged Rhodophyta and Chlorophyta species (*Colaconema* sp., *Dasya sessilis, Cladophora albida, Codium fragile*). We observed tip growth of the cells near the damaged site as a common response, despite the difference in the number of nuclei and cells across species. Nuclear translocation follows tip growth, enabling overall uniform distribution of multinuclei (*Dasya sessilis, Cladophora albida, Codium fragile*) or central positioning of the mononucleus (*Colaconema* sp.). In contrast, the control of cell cycle events, such as nuclear division and septation, varied in these species. In *Dasya sessilis*, the division of multinuclei was synchronised, whereas it was not the case in *Cladophora albida*. Septation was tightly coupled with nuclear division in *Colaconema* and *Dasya* but not in others. These observations show that marine macroalgae utilise a variety of regeneration pathways, with some common features. This study also provides a novel methodology of live cell biology in macroalgae, offering a foundation for the future of this under-studied taxon.
