## Supplementary material for "Cell tip growth underlies injury response of marine macroalgae": Table S1

### Sheet: Sheet1
Red algae
	Colaconema sp. (18S rDNA partial (G01-G07) 920bp)
	GGTTGTGAGAGCCGAGTAATGATTAAGAGGGACGGTTGGGGGCATTTGTATTCCAGCGTCAGAGGTGAAATTCTTGGATTGCTGGAAGACAAACCGCTGCGAAAGCGTCTGCCAAGGACGTTTTCATTGATCAAGAACGAAAGTAAGGGGATCGAAGACGATCAGATACCGTCGTAGTCTTTACTATAAACGATGAGAACTGGGGATCGGGCGGGCATTATGATGACCCGTCCGGAACCCTCCGGGAAACCAAAGTGTTTGCTTTCTGGGGGGAGTATGGTCGCAAGGCTGAAACTTAAAGGAATTGACGGAAGGGCATCACCGGGTGTGGAGCCTGCGGCTTAATTTGACTCAACACGGGAAAACTTACCAGGTCCGGACATAGTGAGGATTGACAGA…
	Dasya sessilis (rbcL partial 911bp)
	TTGTAGAACGTGAACGTATGGATAAATTTGGTCGTCCATTCTTAGGAGCTACTGTAAAACCTAAATTAGGTTTATCTGGTAAAAACTATGGACGAGTAGTTTATGAAGGTTTAAAAGGTGGATTAGACTTTTTAAAAGATGATGAGAATATTAACTCACAACCTTTCATGCGTTGGAAAGAAAGATTTTTATATTCAATGGAAGCTGTAAATAGATCAATTGCAGCAACTGGTGAAGTTAAAGGTCACTACATGAACGTTACAGCTGCAACTCAAGAAGATATGTATGAAAGAGCTGAATTTGCAAAACAATTAGGTACAGTTATTATCATGATTGACTTAGTAATTGGATATACAGCTATTCAAACTATGGCAATTTGGGCTCGTAAAAATGATATGA…
	Dasya sessilis (18S rDNA partial 886bp)
	CGTCCTTGGCAGACGCTTTCGCAGCTGTTTGTCTTCCGGCAATCCAAGAATTTCACCTCTAGCGCCGGAATACAAATGCC CCCAACCGTCCCTCTTAATCATTACCTGAACTTTACAAACCAATAGAAACAAGACCAGGTCCTATTCTATTATTCCATGC TAATGTATTCAGGGCAAATTGCTTGCTTTGAACACTCTAATTTATTCACAGTAAACGGTGGCAGCGACTTAGCAATGCAG TGAAGCACCACCAAGCCCCCCTCCACAAAGGCGTCAGACGCAAGTTCGTCCTCGCGGACGGCCTGCGTCTCCCGCCAAAA TCCGACTACGAGCGTTTTAACTGCAACAACTTTGGTATACGCTTACAGAGCTGGAATTACCGCGGCTGCTGGCAC…
	Gracilaria textorii (Suringar) Hariot (rbcL 1278bp)
	GATACGGATGTACTAGCTTTATTCCGTGTTAGTCCACAACCAGGAGTGGATCCAATAGAAGCTTCTGCTGCAGTTGCAGGTGAATCTTCTACAGCTACTTGGACTGTTGTATGGACAGATCTATTAACAGCTTGTGATTTATATAGAGCTAAAGCGTATAAAGTAGATGCAGTTCCAAATACTACAGATCAATATTTTGCTTTTATTTCATATGATATAGACTTATTTGAAGAAGGTTCAATTGCTAACTTAACAGCTTCAATTATTGGTAACGTATTTGGTTTTAAAGCAGTAAAAGCTTTACGATTAGAAGACATGCGTATACCAGTCGCTTACTTAAAAACTTTCCAAGGGCCTGCTACTGGGTTAGTTGTAGAACGTGAGCGTATGGATAAATTT…
	Chondracanthus chamissoi (C. Agardh) Kützing (rbcL 1296bp)
	GATTATGTAGTGAAAGACACAGATGTGCTAGCACTATTCCGTGTATCTCCTCAACCGGGAGTAGATCCAGTAGAAGCTTCTGCTGCAGTTGCTGGTGAATCATCTACTGCAACTTGGACAGTAGTTTGGACAGATCTTTTAACCGCTTGTGACTTATATAGAGCAAAAGCGTACAAAGTAGATGCTGTACCGAATACAACTGATCAATATTTTGCGTATATTGCATATGATATTGATTTATTTGAAGAAGGTTCAATTGCTAACTTAACAGCTTCAATTATTGGTAATGTATTTGGCTTCAAAGCTCTTAAAGCTTTAAGATTAGAAGACATGCGTTTACCTGTTGCTTATTTAAAAACTTTTCAAGGTCCTGCAACAGGCGTAATCTGTGAACGTGAA…
	Gymnogongrus flabelliformis Harvey (rbcL 1290bp)
	GTAGTAAAAGAAACAGATGTACTAGCGCTATTTCGTGTAACTCCTCAACCAGGAGTAGATCCAGTTGAAGCTTCTGCCGCAGTTGCTGGTGAATCGTCTACTGCAACTTGGACAGTTGTATGGACAGACCTTTTAACTGCATGTGATTTATATCGTGCTAAAGCTTATAAAGTAGATGCTGTTCCTAATACATCTGATCAATACTTTGCTTATATTGCATATGATATTGATCTATTTGAAGAAGGCTCTATTGCTAATTTAACAGCTTCAATTATTGGTAATGTTTTTGGTTTCAAAGCTGTTAAAGCTTTAAGACTAGAAGATATGCGTTTACCTGTTGCATATTTAAAAACTTTCCAAGGTCCTGCAACTGGTGTTATTTGTGAGCGTGAACGTATG…
	Chondracanthus okamurae I.A. Abbott (rbcL 1296bp)
	GATTATGTAGTAAAAGATACGGATGTACTAGCACTATTTCGTGTATCTCCTCAACCAGGAGTAGATCCAGTAGAGGCTTCCGCTGCAGTTGCTGGTGAGTCATCTACTGCAACTTGGACAGTAGTTTGGACAGACCTTCTAACAGCTTGTGACTTATATAGAGCTAAAGCATATAAAGTAGATAGTGTACCTAATACATCTGATCAATATTTCGCTTATATAGCATACGATATTGATCTATTTGAAGAAGGATCGATTGCTAACTTAACAGCTTCGATTATTGGTAATGTATTTGGTTTTAAAGCTGTTAAGGCCTTAAGATTAGAAGATATGCGTTTACCAGTTGCTTATCTAAAGACTTTCCAAGGTCCTGCTACTGGTATAATTTGTGAACGTGAA…
	Grateloupia imbricata Holmes (rbcL 1278bp)
	AAAGACACTGATGTACTGGCTCTATTTCGTGTAACTCCACAACCAGGAGTAGATGCAGTAGAAGCTTCTGCTGCAGTTGCTGGTGAATCTTCTACTGCAACTTGGACGGTAGTTTGGACAGATTTATTAACAGCTTGTGATCTATATAGAGCTAAAGCTTATAAAGTAGATGCAGTACCAAACTCAAGTGAACAATATTTTGCCTATATTGCATATGATATTGATCTATTTGAAGAAGGTTCTATTGCTAACCTAACAGCTTCAATTATTGGTAATGTATTTGGTTTTAAAGCAGTAAAGGCTTTAAGACTAGAAGACATGCGTATTCCAGTGGCTTACCTTAAAACTTTCCAAGGTCCTGCAACAGGAGTTGTTGTAGAACGTGAGCGTATGGATAAA…
	Schizymenia dubyi (Chauvin ex Duby) J. Agardh (rbcL 1293bp)
	GATTATGTAGTTAAAGATACTGATGTATTGGCTCTATTTCGTGTGACTCCACAACCGGGTGTGGATCCTATAGAAGCTTCTGCTGCAGTTGCTGGTGAATCATCTACTGCAACTTGGACTGTTGTTTGGACAGATCTATTAACAGCATGTGATCTATATAGAGCAAAAGCATATAAAGTAGATGCTGTGCCAAATTCTTCTGAACAATACTTTGCATATATTTCTTATGACATTGATCTGTTTGAAGAAGGTTCAATTGCTAACCTAACAGCTTCTATTATTGGTAACGTATTTGGTTTTAAAGCTGTAAAAGCTTTAAGATTAGAAGATATGCGTATACCTGTTGCTTATCTAAAAACTTTCCAAGGTCCTGCGACAGGTATTATTGTAGAACGTGAA…
	Chondrus ocellatus Holmes (rbcL 1293bp)
	GATTATGTAGTGAAAGACACAGATGTGCTAGCACTATTCCGTGTATCTCCTCAACCGGGAGTAGATCCAGTAGAAGCTTCTGCTGCAGTTGCTGGTGAATCATCTACTGCAACTTGGACAGTAGTTTGGACAGATCTTTTAACCGCTTGTGACTTATATAGAGCAAAAGCGTACAAAGTAGATGCTGTACCGAATACAACTGATCAATATTTTGCGTATATTGCATATGATATTGATTTATTTGAAGAAGGTTCAATTGCTAACTTAACAGCTTCAATTATTGGTAATGTATTTGGCTTCAAAGCTCTTAAAGCTTTAAGATTAGAAGACATGCGTTTACCTGTTGCTTATTTAAAAACTTTTCAAGGTCCTGCAACAGGCGTAATCTGTGAACGTGAA…
Green algae
	Blidingia minima (Nägeli) Kylin (ITS2 partial 127bp)
	CGGCTCGGCTGGCTGAAGTGCAGAGGAGCACGCTCGGGCCTGTATGGCACCGGCAAGGTAGGTAGCTCGACTACTCCTGCCGACGCCTTGGGCTCGCGGCGGCTCCCGCAGGAAATACTCTCTTCTC
	Bryopsis sp. (ITS partial 443bp)
	CAACAAGGTCTCCGTTGGGGAACCAGCGGAGGGATCATTCAGAGGTTGTTGTTTTGCCGTGGTGCCGTCTTTCGTGCGGT TTTTGTGTTTGTGTGTTTGTGTAGCTCTGTTTTGTTCCGGATCAGCGGCAACGATGGATTACTCGGCTCGTGCCTCGATG AAGGACGCCGCGAAATGCGAAACGTGATGCGAATTGCAGGATCTCGTGAGTCATTCGTTCTCCCAACGCACATGCGCTCG AGACGGAAGTCGAGAGCACGCCAGCGATCTATCAGGTGCTGACCACGGGCACCCGCGCTTGCGGGGCCGCCCTCGAGCGC GCATCGCGCGCTCCACGACGGGACCAGCTCCCGGTGCGCTCCTCCTTTTGCGAGAGGCGTCCCACCTCGGGAAGT…
	Bryopsis sp. (rbcL gene partial 1225bp)
	TCTTGCGCCTTTCGTATGACACCCCAACCTGGTGTTCCGCCAGAAGAGTGTGGGGCAGCTGTTGCAGCAGAATCTTCAACAGGGACGTGGACTACTGTATGGACAGATGGTTTAACAAGTTTAGATCGTTATAAAGGTCGTTGTTATGATTTAGAACCTGTAAAAGGGGAAGAAAATCAGTATATAGCCTATGTTGCATACCCACTTGATTTATTCGAAGAAGGCTCAGTAACAAACTTATTTACATCAATTGTTGGAAACGTATTCGGTTTTAAAGCCTTACGAGCACTTCGCTTGGAAGATTTACGTATTTCAGTTGCTTATGCTAAAACATTCCAAGGTCCGCCACATGGTATTGAAGTTGAGCGTGATAAATTAAATAAATATGGACGTCCATTA…
	Cladophora albida (18S rDNA partial 1333bp)
	AATCCCGACTTTTGAAGGGCGTATTATTAGATTATGCCAGCCGGGCTTGCCCGACCAGCGGTGAATCATGGTACTTGACG GATTGCATGGCCTTGTGCCGGCGACGTGTCATTCAAGTTTCTGCCCCATCAGGTTTCGACTGTAGTGTATTGGACTACAG TGCCTATAACGGGTAGCGGAGGATTAGGGTTCGATTCCGGAGAGGGAGCCTGAGAAACGGCTACCACATCCAAGGAAGGC AGCAGGCGCGCAAATTACCCAATCCCAACTCAGGGAGGTAGTGACAAGAAATAGCAATGCGGGGCTTCATGCTCTGCAAT TGGAATGAGTACAATTTAAATCACTTAACGAGTATCAATTGGAGGGCAAGTCTGGTGCCAGCAGCCGCGGTAATT…
	Ulva australis Areschoug (ITS partial 601bp)
	GAAGAAAGTCGTAACAAGGTCTCCGTAGGTGAACCTGCGGAGGGATCATTGAAACCGATCAAACCAATCCCAGAGAACTTGCGGGCTTCGGCCCGCCGTATGCGGAACCGCCCGGTGGGGGCGGGGGGGGACATCCCCCCCCCTCCCCCCGCCGAGCGGCGCCGACAACCCATGAAACCCTCCGCCCTGAAGCAGCTTCGTACGGGGACACCCCTGCGATCAACAGAGACAACTCTCAACAACGGATATCTTGGCTCTCGCAACGATGAAGAACGCAGCGAAATGCGATACGTAGTGTGAATTGCAGAATTCCGTGAGTCATCGAATCTTTGAACGCACATTGCCGGTCGAGTCTTCGGATGAGACCACATCTGCCTCAGCGTCGGAATAACCCCTCAC…
	Ulva onoi Hiraoka & Sa. Shimada (ITS partial 620bp)
	GGAGAAGTCGTAACAAGGTCTCCGTAGGTGAACCTGCGGAGGGATCATTGAAACCGATCAATCCACTCACAGAGCACCAGCGGGCCCCGGCCCGCCGTAGTTTGGATCCGCCGGACCCTCGGCCCCCCCCTCCCGGGAGGGGGGGGCCGGCCCGGTTGGACCCTCAACCCAGCAAACCCTCTGCCCTGAAGCAGCTTCGCACGGGGACACCCCTGCGACGTTAACCAGAGACAACTCTCAACAACGGATATCTTGGCTCTCGCAACGATGAAGAACGCAGCGAAATGCGATACGTAGTGTGAATTGCAGAATTCCGTGAGTCATCGAATCTTTGAACGCACATTGCCGGTCGACTCTTCGGAGGAGACCACATCTGCCTCAGCGTCGGAATACCCCCTC…
Brown algae
	Scytosiphon lomentaria (Lyngbye) Link (cox1 642bp)
	GGTACTTTGTATTTAATTTTTGGGGGATTCTCTGGAGTATTAGGTACCGCTATGTCTGTcTTAATTAGATTACAGCTTGCTAGTCCAGGTAATCAGTTTTTAGGTGGTAATCATCAGCTTTATAATGTTATcGTAACTGCCCATGCTTTTTTAATGATTTTTTTTATGGTTATGCCAGTACTTATTGGAGGTTTCGGTAATTGGTTTGTACCtTTAATGATTGGTGCACCTGATATGGCCTTTCCTCGGATGAATAACATAAGTTTTTGGTTACTTCCTCCTTCTTTAATACTTCTTCTAGCTTCGTCTCTAGTTGAATCTGGGGCAGGTACCGGTTGGACAGTTTAtCCACCTTTAAGTGGTATTCAAGCACACTCAGGTCCTTCGGTAGATTTAGCT…
